# Age-related loss of brain demyelinating and remyelinating potential is overcome by microglia renewal

**DOI:** 10.64898/2026.06.15.732390

**Authors:** Athena Boutou, Ilias Roufagalas, Irini Papazian, Gianmarco Abbadessa, Konstantina Asprou, Owain W. Howell, Maria Kourouvani, Makoto Sainouchi, Ildiko Farkas, Vasiliki Pogka, Dimitrios Tremoulis, Timokratis Karamitros, Hans Lassmann, Richard Nicholas, Jan Bauer, Lesley Probert

## Abstract

Multiple sclerosis (MS) is an immune-mediated demyelinating disease, with progressive neurodegeneration that is refractory to current therapies. Here, we identify microglia aging as a major factor responsible for age-related loss of beneficial demyelinating and remyelinating brain functions. Brain transcriptomics and in situ spatial gene transcription analysis revealed significant oligodendrocyte loss in both young and aged mice during cuprizone-induced experimental demyelination, but impaired microglial activation in aged mice. Age-related defects in microglial activation were associated with reduced clearance of dead myelin and accumulation of lipid droplets, and impaired remyelination, implying exhaustion of microglial function in the aged mouse brain. Transcriptomic analysis of human brain samples from MS donors with matched disease course and severity and with chronic active and inactive lesions, validated that microglial activation is strongly reduced with increasing age. To investigate microglial responses after repeated demyelinating insults and their direct impact on myelin integrity, we established an experimental model of repeated demyelinating episodes in young and aged mice to recapitulate MS features. Notably, aged mice developed a progressive neuroinflammatory response following sequential demyelinating episodes, in contrast to the alternating cycles of demyelination and remyelination reminiscent of relapsing-remitting MS that were observed in young mice. Microglia depletion and repopulation using a CSF1R antagonist recovered demyelination-remyelination capacity in aged mice. The results indicate that microglia aging is a major determinant in the pathogenesis of progressive MS, and that microglia replacement represents a promising therapeutic approach.
