## Supplementary Table 1 for "Age-related loss of brain demyelinating and remyelinating potential is overcome by microglia renewal"

### Sheet: Supplementary Table 1
Donor id	Matched group	Sex	Onset Age	Age to PMS	Age to wheelchair (EDSS7)	Age at death	Time onset to wheelchair	Disease duration	Two year relapse	Total noncortical lesions	Active lesions	Chronic active lesions	Inactive lesions	DM Total (mean)	DM WM (mean)	DM Cortex	DM Deep GM	PONS RNA Quality (RIN)	PONS_microAUC
MS444	old	male	28	31	38	49	10	21	4	8	0	7	1	10.6708	7.52277	14.9463	9.54333	6.3	0.0814932
MS425	young	female	26	33	36	47	10	21	4	11	1	7	3	13.8619	14.8082	15.8432	10.9342	3.6	0.101533
MS423	old	female	24	33	36	54	12	30	2	11	0	5	6	50.9719	51.5513	82.0186	19.3459	4.7	0.187487
MS317	young	female	18	30	30	48	12	30	7	5	0	3	2	13.5898	0.0333333	25.8591	15.5207	6.4	0.121799
MS165	old	female	38	48	55	59	17	21	1	1	0	0	1	1.57889	0	4.37	0.366667	3.7	0.049027
MS536	young	female	26	43	43	47	17	21	6	10	0	10	0	19.117	12.3969	37.9733	6.98087	4.6	0.188823
MS648	old	male	35	53	54	66	19	31		4	0	4	0	4.90757	3.62093	10.5517	0.550058	4.7	0.0885511
MS713	young	female	28	43	47	59	19	31		11	3	5	3	16.2097	0	32.9407	15.6885	3.9	0.12863
MS241	old	female	43	58	62	83	19	40	1	2	0	1	1	2.82944	4.24	4.24833	0	4.9	0.0461283
MS330	young	female	19	35	38	59	19	40	1	11	4	7	0	29.236	14.2862	56.5325	10.716	5	0.172338
MS218	old	female	30	-	51	56	21	26	3	5	1	2	2	15.7485	10.963	25.1653	11.1171	5.6	0.0465316
MS348	young	female	20	40	41	46	21	26	1	13	3	8	2	13.4578	14.8246	10.9053	14.6433	4.4	0.146879
MS264	old	female	32	43	57	68	25	36	3	0	0	0	0	7.18111	0	21.3767	0.166667	5.1	0.0418431
MS683	young	female	31	45	56	67	25	36		4	1	1	2	4.55271	6.6345	8.95	0.233333	2.4	0.165885
MS286	old	male	29	34	34	45	5	16	5	8	0	5	3	17.2376	24.4545	20.4533	1.5885	3.6	0.0580006
MS107	young	male	22	26	27	38	5	16	1	9	0	7	2	16.7823	13.63	13.1284	23.5885	2.1	0.0873916
MS302	old	male	33	38	39	59	6	26	3	2	0	0	2	0.2442	0	0	0.732599	1.7	0.108389
MS653	young	female	20	25	26	46	6	26		12	0	10	2	39.4272	42.0667	48.3667	27.8483	6.4	0.222827
MS242	old	female	38	43	46	57	8	19	3	9	0	7	2	43.1285	15.6228	53.4913	60.2716	1.8	0.115699
MS352	young	male	24	28	32	43	8	19	1	9	0	7	2	28.645	26.1718	34.44	25.3233	4.3	0.10307
MS694	old	female	41	47	50	64	9	23		0	0	0	0	0.972222	0	2.91667	0	6	0.200494
MS618	young	female	33	41	42	56	9	23	3	8	0	8	0	16.948	8.66648	34.7433	7.43406	4.8	0.115371
Supplementary Table 1: Clinical and neuropathological features of MS donors. Abbreviations: DM, demyelination : EDSS, Expanded Disability Status Scale (0-10) : GM, grey matter : microAUC, microglia activation gene set enrichment score (area under the curve) : PMS, Progressive multiple sclerosis : RIN, RNA integrity number : WM, white matter
